# Epilepsy kinase CDKL5 is a DNA damage sensor which controls transcriptional activity at DNA breaks

**DOI:** 10.1101/2020.12.10.419747

**Authors:** Taran Khanam, Ivan Muñoz, Florian Weiland, Thomas Carroll, Barbara N Borsos, Vasiliki Pantazi, Meghan Slean, Miroslav Novak, Rachel Toth, Paul Appleton, Tibor Pankotai, Houjiang Zhou, John Rouse

## Abstract

Mutation of the *CDKL5* kinase gene leads to the seizure-prone neurodevelopmental condition CDD (CDKL5 deficiency disorder) and is the most common genetic cause of childhood epilepsy. However, the phospho-targets and roles of CDKL5 are poorly understood, especially in the nucleus. We reveal CDKL5 as a sensor of DNA damage in actively transcribed regions of the nucleus, which phosphorylates transcriptional regulators such as Elongin A (ELOA) on a specific consensus motif. Recruitment of CDKL5 and ELOA to DNA damage sites, and subsequent ELOA phosphorylation, requires both active transcription and synthesis of poly–ADP ribose to which CDKL5 can bind. Critically, CDKL5 is essential for transcriptional control at DNA breaks. Therefore, CDKL5 is a DNA damage-sensing regulator of transcription, with implications for CDKL5-related human diseases.
