## Supplementary material for "Epilepsy kinase CDKL5 is a DNA damage sensor which controls transcriptional activity at DNA breaks": Table S2

### Sheet: Table Legend
Table S2
Lists of the reagents, antibodies, plasmids, plasmids, siRNA and peptides used in this study.
Datasheets for each plasmid used in this study will be available on a dedicated page of our reagents website upon publication.

### Sheet: Reagents
Reagent	Product code	Manufacturer
1M Triethylammonium bicarbonate (TEAB) for TMT experiments	90114	Thermo Fisher Scientific
3.5 cm glass bottom Fluorodish	FD35-100	World Precision instruments
4-hydroxytamoxifen	H7904-5MG	Sigma
5-Bromo-2′-deoxyuridine	B5002	Sigma
5-Ethynyluridine	NE31862	Carbosynth
5,6-Dichloro-1-β-D-ribofuranosylbenzimidazole (DRB)	D1916	Sigma
50% Hydroxylamine for TMT experiments	90115	Thermo Fisher Scientific
acetonitrile LC-MS grade 2.5l	1.00030.2500	VWR
Actinomycin D	A1410	Sigma
Alexa Fluor™ 488 Azide (Alexa Fluor™ 488 5-Carboxamido-(6-Azidohexanyl)	A10266	Thermo Fisher Scientific
Ammonia solution 25%	1.05432	MERCK
Ammonium bicarbonate	9830	Sigma
ATM Kinase Inhibitor KU-55933	S1092	Selleck Chem
Autosampler Glass Vials	Waters	186000385c
Benzonase Nuclease for Cell Lysis	70746-3	Sigma
Charcoal stripped Fetal Bovine Serum	A3382101	Thermo Fisher Scientific
cOmplete™, EDTA-free Protease Inhibitor Cocktail	4693132001	Sigma
CX-5461	S2684	Selleck Chem
DL-Dithiothreitol	D0632	Sigma
DMEM no phenol red	31053-028	Thermo Fisher Scientific
DNAse Set RNAse free	E1091	VWR
Donkey serum	D9663	Sigma
Doxycycline hyclate	D9891	Sigma
DynaBeads Protein G	10003D	Life technologies
EDTA‐free Protease Inhibitor Cocktail	11873580001	Roche
EZNA microelute total RNA kit	R6831-01	VWR
Flag M2 Affinity gel	A2220	Sigma
G-418	G4181S	Sigma-Aldrich
Gene Juice Transfection reagent	70967-3	Millipore
HiPerFect Transfection Reagent	3010705	Qiagen
Hydrogen peroxide solution 30% (w/w) in H2O	H1009	Sigma
Interferin transfection reagent	409-10	Polyplus
Iodoacetamide	I1149	Sigma
iSCRIPT cDNA synthesis kit	170-8891	Bio-Rad
L-ascorbic acid	A92902	Sigma
Lipofectamine RNAiMAX Transfection Reagent	13778150	Thermo Fisher Scientific
Lysyl endopeptidase® LysC digestive enzyme	125-05061	Alpha laboratories
Microcystin‐LR solution	33893	Sigma
Microspin column c18 silica	SEM SS18V	Nest Group inc.
Nitrocellulose blotting membrane 0.2 µm	10600001	GE Healthcare
Olaparib	S1060	Selleck Chem
PAR Polymer	4336-100-01	Trevigen
Paraformaldehyde solution 4% in PBS	sc-281692	Santa Cruz Biotechnology
PARG inhibitor-PDD00017273	5952	Tocris bioscience
Peptides		Peptides & Elephants.
Phosphatase Inhibitor Cocktail‐2solution	P5726	Sigma
PhosSTOP™	4906837001	Sigma
Pierce™ Formic Acid, LC-MS Grade	85178	Thermo Fisher Scientific
Pierce™ Trifluoroacetic Acid (TFA), Sequencing grade	28903	Thermo Fisher Scientific
Pierce™ Trypsin Protease, MS Grade	90058	Thermo Fisher Scientific
Pierce™ Universal Nuclease for Cell Lysis	88701	Thermo Fisher Scientific
Ponceau S	P7170	Sigma
ProLong Gold antifade reagent	P36934	Thermo Fisher Scientific
ReliaPrep gDNA Tissue Miniprep System	A2051	Promega
ReliaPrep RNA Tissue Miniprep System	Z6011	Promega
RNase A	EN0531	Thermo Fisher Scientific
Sep-Pak C18 1 cc Vac Cartridge, 200 mg Sorbent per Cartridge, 55-105 µm Particle	WAT054945	Waters
Sheild1	632189	Clontech Laboratories UK Ltd
siRNA individual duplexes		Eurofins
siRNA SMARTpool: ON TARGET plus		GE Healthcare (Dharmacon)
Sodium phosphate dibasic heptahydrate	431478	Sigma
Subcellular fractionation kit	78840	Thermo Fisher Scientific
SuperSignalTM West Pico PLUS Chemiluminescent Substrate	34577	Thermo Fisher Scientific
Talazoparib	S7048	Selleck Chem
TaqMan Reverse Transcription Reagents	N8080234	Thermo Fisher Scientific
TB Green™ Premix Ex Taq™ II (Tli RNase H Plus)	RR8201L	Takara
Tet system approved FBS	631107	Takara
Tetracycline hydrochloride	T3383	Sigma
Titansphere TiO 5 μm	ZQ5-5396	GL Sciences Inc
TMT10plex™ Isobaric Label Reagent Set (1 x 0.8 mg)	90110	Thermo Fisher Scientific
TMT10plex™ Isobaric Mass Tagging Kit	90113	Thermo Fisher Scientific
Triton™ X-100	T9284	Sigma
Trypsin/Lys-C Mix	V5072	Promega
Universal Nuclease for Cell Lysis	88702	Thermo Fisher Scientific
Urea	U5378	Sigma
α-Amanitin	4025	Tocris bioscience

### Sheet: Antibodies
Type	Antibody	Manufacturer	Product code	Dil for WB	Dil for IF
Primary antibodies
Primary	Anti-CDKL5	DSTT	S957D (bleed 3)	0.5 mg/ml	1/1000
Primary	Anti-ELOA phospho-Ser311	DSTT	DA081 (bleed 3)	1/1000	0.32 mg/ml
Primary	Anti-FLAG (M2)	Sigma	F1804	1/10,000	1/1000
Primary	Anti-GAPDH	Cell Signalling	14C10	1/10000	-
Primary	Anti-HA	Sigma	H3663	1/1000	-
Primary	Normal rabbit IgG	Cell Signalling	2729S
Primary	Anti-Fibrillarin	Cell Signalling	2639S	-	1/1000
Primary	Anti-GFP	Abcam	ab13970	1/1000	1/1000
Primary	H2B	Abcam	AB1790	1/10000
Primary	Anti-ATM	Abcam	[2C1(1A1)] (ab78)	1/1000	-
Primary	Anti-PAR Polyclonal	AMS bio	4336-BPC-100	1/10000	1/1000
Primary	Anti-pan-ADP-ribose binding reagent and Antibody	Merk	MABE1016	1/10000	1/1000
Primary	SMC1	Bethyl/Cambridge bioscience	A303-834A	1/2000
Primary	Anti-phospho-Histone H2A.X (Ser139), clone JBW301	Merck	05-636	1/1000	1/1000
Primary	Phospho-Histone H2A.X (Ser139) Antibody #2577	Cell signalling	2577S	-	1/1000
Primary	HDAC2	Bethyl/Cambridge bioscience	A300-705A	1/5000
Primary	Anti-ZMYND8	Altas antibodies	HPA020949	1/1000	-
Primary	Sheep IgG isotype control	Thermo Fisher Scientific	31243
Primary	anti-MAP1S	DSTT	SA442 (bleed 3)	0.5 mg/ml
Primary	anti-CEP131	DSTT	SA444 (bleed 3)	0.5 mg/ml
Primary	Anti-CDKL5 phospho-Y171	DSTT	SA547 (bleed 3)	0.5 mg/ml
Secondary Antibodies for western blotting
Secondary	Anti-sheep-HRP	Life Technologies	31480	1/10,000	-
Secondary	Anti-mouse-HRP	Life Technologies	62-6520	1/10,000	-
Secondary	Anti-rabbit-HRP	Life Technologies	31460	1/10,000	-
Secondary	Anti-sheep	Life Technologies	21102	1/10,000	-
Secondary	Recombinant Protein G (HRP)	Abcam	Ab7460	1:5000-10,000
Secondary Antibodies for immunofluorescence
Secondary	Alexa Fluor 594 Donkey Anti-Rabbit IgG (H+L) Antibody	Life Technologies	A21207	-	1/1000
Secondary	Donkey anti-Mouse IgG (H+L) Highly Cross-Adsorbed Secondary Antibody, Alexa Fluor 568	Life Technologies	A10037		1/1000
Secondary	Donkey anti-Rabbit IgG (H+L) Highly Cross-Adsorbed Secondary Antibody, Alexa Fluor 647	Life Technologies	A31573	-	1/1000
Secondary	Donkey anti-Sheep IgG (H+L) Cross-Adsorbed Secondary Antibody, Alexa Fluor 488	Life Technologies	A11015	-	1/1000
Secondary	Goat anti-Chicken IgY (H+L) Secondary Antibody, Alexa Fluor 488	Life Technologies	A11039	-	1/1000

### Sheet: Plasmid constructs
Protein	Expressed	Plasmid	Vector Type	Request Number
CDKL5	GFP CDKL5	pcDNA5D FRT/TO GFP CDKL5	mammalian	DU25694
CDKL5	GFP NLS CDKL5	pcDNA FRT TO GFP NLS CDKL5	mammalian	DU53672
CDKL5	GFP NLS CDKL5 1-930	pcDNA5 FRT/TO GFP NLS CDKL5 M1-E930	mammalian	DU53703
CDKL5	GFP NLS CDKL5 1-830	pcDNA5 FRT/TO GFP NLS CDKL5 M1-Q830	mammalian	DU53702
CDKL5	GFP NLS CDKL5 1-730	pcDNA5 FRT/TO GFP NLS CDKL5 M1-N730	mammalian	DU53701
CDKL5	GFP NLS CDKL5 1-630	pcDNA5 FRT/TO GFP NLS CDKL5 M1-S630	mammalian	DU53700
CDKL5	GFP NLS CDKL5 1-530	pcDNA5 FRT/TO GFP NLS CDKL5 M1-P530	mammalian	DU53699
CDKL5	GFP NLS CDKL5 1-430	pcDNA5 FRT/TO GFP NLS CDKL5 M1-G430	mammalian	DU53698
CDKL5	GFP NLS CDKL5 1-330	pcDNA5 FRT/TO GFP NLS CDKL5 M1-G330	mammalian	DU53697
CDKL5	GFP NLS CDKL5 352-END	pcDNA FRT TO GFP NLS CDKL5 352-END	mammalian	DU53809
CDKL5	GFP NLS CDKL5 430-END	pcDNA5D FRT/TO GFP NLS CDKL5 G430-K1030(end)	mammalian	DU63175
CDKL5	GFP NLS CDKL5 530-END	pcDNA5D FRT/TO GFP NLS CDKL5 P530-K1030(end)	mammalian	DU63176
CDKL5	GFP NLS CDKL5 630-END	pcDNA5D FRT/TO GFP NLS CDKL5 S630-K1030(end)	mammalian	DU63177
CDKL5	GFP NLS CDKL5 730-END	pcDNA5D FRT/TO GFP NLS CDKL5 N730-K1030(end)	mammalian	DU63178
CDKL5	GFP NLS CDKL5 830-END	pcDNA5D FRT/TO GFP NLS CDKL5 Q830-K1030(end)	mammalian	DU63179
CDKL5	GFP NLS CDKL5 930-END	pcDNA5D FRT/TO GFP NLS CDKL5 E930-K1030(end)	mammalian	DU63193
CDKL5	GFP NLS CDKL5 P530-N730	pcDNA5D FRT/TO GFP NLS CDKL5 P530-N730	mammalian	DU63180
CDKL5	GFP NLS CDKL5 P530-K680	pcDNA5D FRT/TO GFP NLS CDKL5 P530-K680	mammalian	DU63181
CDKL5	GFP NLS CDKL5 P530-S630	pcDNA5D FRT/TO GFP NLS CDKL5 P530-S630	mammalian	DU63182
CDKL5	GFP NLS CDKL5 P530-S580	pcDNA5D FRT/TO GFP NLS CDKL5 P530-S580	mammalian	DU63183
XRCC1	XRCC1 mCherry	pcDNA5D FRT/TO XRCC1 mCherry	mammalian	DU50139
FAN1	mCherry FAN1	pcDNA5-FRT/TO-mCherry FAN1 (MTMR15)	mammalian	DU49002
EP400	GFP EP400	pcDNA5 FRT/TO GFP EP400	mammalian	DU67372
ZAP3/YLPM1	GFP ZAP3	pcDNA5D FRT/TO GFP ZAP3	mammalian	DU67258
ELOA	GFP ELOA	pcDNA5D FRT/TO GFP ELOA	mammalian	DU67221
ZNF592	GFP ZNF592	pcDNA5D FRT/TO GFP ZNF592	mammalian	DU67237
CDKL5	GST 3C CDKL5 P530-N730	pGEX6P1 CDKL5 P530-N730	bacterial	DU63184
CDKL5	GST 3C CDKL5 P530-K680	pGEX6P1 CDKL5 P530-K680	bacterial	DU63185
CDKL5	GST 3C CDKL5 P530-S630	pGEX6P1 CDKL5 P530-S630	bacterial	DU63186
CDKL5	GST 3C CDKL5 P530-S580	pGEX6P1 CDKL5 P530-S580	bacterial	DU63187
APLF	6His 3C APLF	pET15b 6His 3C APLF	bacterial	DU63189
CDKL5	CDKL5	pBABED puro CDKL5	mammalian	DU53347
CDKL5	CDKL5-NLS	pBABED puro CDKL5-NLS	mammalian	DU63446
CDKL5	CDKL5 K42R-NLS	pBABED puro CDKL5 K42R-NLS	mammalian	DU63458
CDKL5	CDKL5-NLS	pCDNA5D FRT/TO CDKL5-NLS	mammalian	DU63115
CDKL5	CDKL5 K42R-NLS	pCDNA5D FRT/TO CDKL5 K42R-NLS	mammalian	DU63131
EP400	3xFLAG EP400	pCDNA5D FRT/TO 3xFLAG EP400	mammalian	DU67366
MPLKIP/TTDN1	3xFLAG MPLKIP	pCDNA5D FRT/TO 3xFLAG MPLKIP	mammalian	DU67232
ELOA	3xFLAG ELOA	pCDNA5D FRT/TO 3xFLAG ELOA	mammalian	DU67227
CDKL5	CDKL5 3FLAG	pcDNA5D FRT/TO CDKL5 3FLAG	Mammalian	DU53498
CDKL5	CDKL5 K42R 3FLAG	pcDNA5 FRT/TO CDKL5 K42R 3FLAG	Mammalian	DU53500
ELOA	3FLAG ELOA S311A	pcDNA5 FRT/TO 3FLAG ELOA S311A	Mammalian	DU67870
CDKL5	CDKL5 NLS	pcDNA5D FRT/TO CDKL5 NLS	Mammalian	DU63115
CDKL5	CDKL5 K42R NLS	pcDNA5D FRT/TO CDKL5 K42R NLS	Mammalian	DU63131
CDKL5	CDKL5	pcDNA5D FRT/TO CDKL5	Mammalian	DU55082
CDKL5	CDKL5 K42R	pCDNA5 FRT/TO CDKL5 K42R	Mammalian	DU55114
CDKL5	CDKL5 G20D	pcDNA5D FRT/TO CDKL5 G20D	Mammalian	DU58415
CDKL5	CDKL5 G20R	pcDNA5 FRT/TO CDKL5 G20R	Mammalian	DU58192
CDKL5	CDKL5 L64P	pcDNA5D FRT/TO CDKL5 L64P	Mammalian	DU58416
CDKL5	CDKL5 I72T	pcDNA5D FRT/TO CDKL5 I72T	Mammalian	DU58417
CDKL5	CDKL5 I72N	pcDNA5 FRT/TO CDKL5 I72N	Mammalian	DU58208
CDKL5	CDKL5 R178W	pcDNA5 FRT/TO CDKL5 R178W	Mammalian	DU58193
CDKL5	CDKL5 Q219P	pcDNA5 FRT/TO CDKL5 Q219P	Mammalian	DU58437
CDKL5	CDKL5 L302F	pcDNA5D FRT/TO CDKL5 L302F	Mammalian	DU58419
CDKL5	CDKL5 N399T	pcDNA5D FRT/TO CDKL5 N399T	Mammalian	DU58423
CDKL5	CDKL5 V718M	pcDNA5D FRT/TO CDKL5 V718M	Mammalian	DU58420
CDKL5	CDKL5 Q791P	pcDNA5D FRT/TO CDKL5 Q791P	Mammalian	DU58421
CDKL5	CDKL5 V793A	pcDNA5D FRT/TO CDKL5 V793A	Mammalian	DU58422
CDKL5	CDKL5 V999M	pcDNA5D FRT/TO CDKL5 V999M	Mammalian	DU58426

### Sheet: siRNA sequences
siRNA Target	siRNA sequence	Manufacturer
siCON
siCDKL5-b	5’-CUAUGGAGUUGUACUUAAAUU-3’	Eurofins Genomics
siCDKL5-3	5’-GGACCCAGCUGACAGAUAC-3’	Eurofins Genomics
siATM	5'-CCAUGAAUCUAUUUAACGA-3'	Eurofins Genomics
siZMYND8	5'-GAACAUAGAUGAAUGAAA-3'	Eurofins Genomics
siRNA SMARTpools
SMARTpool: ON-TARGETplus Human CDKL5 siRNA	L-004799-00-0005	Dharmacon
SMARTpool: ON-TARGETplus Non-targeting Pool	D-001810-10-05	Dharmacon

### Sheet: peptide sequences
Name	Phospho	Non-phospho
Elongin A Ser 311		KKNRRPPSGDNAREK	Peptide kinase assay
EP400		KKSPVNRPSSATNKA	Peptide kinase assay
Elongin A Phos-Ser311	KEENRRPPS*GDNARE	KEENRRPPSGDNARE	Generation of phospho-specific antibodies

### Sheet: Primer sequences
Primers used for silencing efficiency:
CDKL5 P2 Fwd	5’ TCCAAGTCTGTGAGCAACCT 3’
CDKL5 P2 Rev	5’ GTCCAGCGTTCCCTCATTTC 3’
CDKL5 P3 Fwd	5’ CCAATTCCGACAGCCCTGAT 3’
CDKL5 P3 Rev	5’ AGGAAGCCGGGTGATTTGAG 3’
CycloB Fwd	5’ CTTCCCCGATGAGAACTTCAAACT 3’
CycloB Rev	5’ CACCTCCATGCCCTCTAGAACTTT 3’
Primers used for cutting efficiency:
Ryr2 cut Fwd	5’ TCATCCATTCATGAACGTCAC 3’
Ryr2 cut Rev	5’ GAGCCATGGAAGTCAGAATGA 3’
Slco5A1 cut Fwd	5’ CCCAGTGCTCTGAATGTCAA 3’
Slco5A1 cut Rev	5’ TAGGGACAGTGGGAATCTCG 3’
Slco5A1 control Fwd	5’ CTGTTGAGAGCTCCCCTACG 3’
Slco5A1 control Rev	5’ CCAGAAGCCCATAGCAAGAG 3’
Primers used for RT-qPCR (to monitor the kinetics of transcription)
Ryr2 Fwd	5’ AAGCCCTCTCGTCTGAAACA 3’
Ryr2 Rev	5’ CCACCCAGACATTAGCAGGT 3’
Slco5A1 Fwd	5’ GCCCTGCAGTGGGATATTTA 3’
Slco5A1 Rev	5’ GGACATCTCTGGCAGCTAGG 3’
CycloB Fwd	5’ CTTCCCCGATGAGAACTTCAAACT 3’
CycloB Rev	5’ CACCTCCATGCCCTCTAGAACTTT 3’
Primers used for qRT-qPCR (to monitor the kinetics of transcription)
Reporter transcript Fwd	5’ TCATTAGATCCTGAGAACTTCA
Reporter transcript Rev	5’ TTTTGGCAGAGGGAAAAAGA
Human GAPDH Fwd	5' CTCAAGATCATCAGCAATGCC 3'
Human GAPDH Rev	5' CATCACGCCACAGTTTCCC 3'
